# Phylogenetic Analysis of Beta-Lactamases Reveals Distinct Evolutionary Patterns of Chromosomal and Plasmid-Encoded BLs and the Mosaic Role of VIM Linking NDM and IMP

**DOI:** 10.1101/2025.10.08.681124

**Authors:** Ananya Anurag Anand, Vidushi Yadav, K Kshitiz, PC Sreedevi, Sarfraz Anwar, Sintu Kumar Samanta

## Abstract

Beta-lactamases (BLs) are a major driver of antibiotic resistance in pathogens like *Acinetobacter baumannii*, Enterobacteriaceae and *Pseudomonas aeruginosa*. This study explores the structural stability and functional divergence of metallo-beta-lactamases (MBLs) and AmpC through study of protein-protein interaction (PPI) network analysis, phylogenetics and identification of conserved domains and motifs. The study also involves analysis of co-evolutionary dynamics of BLs with related genes. PPI analysis identified NagZ as central interacting partner for BLs in *P. aeruginosa* and Enterobacteriaceae, suggesting its pivotal role in BL expression, and highlighting its probable role as a potential drug target. In contrast, *A. baumannii* exhibited such a high diversity in protein interactions, that considering a single protein as topmost interacting partner was difficult. Phylogenetic analysis revealed strong co-evolutionary trends between functionally-related proteins. *A. baumannii* and Enterobacteriaceae were found to be closely related in case of not just the chromosomally-encoded MBL-fold containing proteins, but also the true MBLs which are plasmid-encoded. On the other hand, similar evolutionary patterns for chromosomally-encoded BLs like AmpC and related genes was found in *A. baumannii* and *P. aeruginosa*. Analysis of PFAM domains showed that catalytic and substrate binding domains are more conserved than accessory ones. Several motifs, such as, ASNGLI were found to be conserved across all MBLs and thus carry the potential to be significant drug targets. Finally, inter-BL analysis revealed that VIM acts as an evolutionary link by acting like a mosaic between IMP and NDM as supported by intermediate GC content, positioning in phylogenetic trees and shared sequence features.
