## Supplementary File 2 for "Phylogenetic Analysis of Beta-Lactamases Reveals Distinct Evolutionary Patterns of Chromosomal and Plasmid-Encoded BLs and the Mosaic Role of VIM Linking NDM and IMP"

### Sheet: All-18BL-Nodes
A1S_0359 - Putative beta-lactamase	A1S_1264 - Putative class A beta-lactamase	A1S_1517 - Beta-lactamase OXA-95	A1S_1708 - Beta-lactamase-like protein	A1S_1876 - Putative metallo-beta lactamase	A1S_2270 - Metal-dependent Hydrolase of the beta-lactamase superfamily III.	AGQ12454.1 - Negative regulator of beta-lactamase expression	AGQ12785.1 - Beta-lactamase class C and other penicillin binding protein	AGQ12832.1 - Putative Zn-dependent hydrolases of the beta-lactamase fold protein	AGQ12832.1 - Putative Zn-dependent hydrolases of the beta-lactamase fold protein	AGQ13795.1 - Beta-lactamase class A; COG:COG2367	AGQ14185.1 - Putative Zn-dependent hydrolases of the beta-lactamase fold protei	AGQ14295.1 - Beta-lactamase class D	bla-oxa-66 - Beta-lactamase class D	AGQ14777.1 - Beta-lactamase class C and other penicillin binding protein	AGQ14996.1 - Metal-dependent hydrolases of the beta-lactamase superfamily III	AGQ15090.1 - Beta-lactamase class C and other penicillin binding protein	AGQ15311.1 - Putative hydrolase (metallo-beta-lactamase superfamily)
BL1	BL2	BL3	BL4	BL5	BL6	BL7	BL8	BL9	BL10	BL11	BL12	BL13	BL14	BL15	BL16	BL17	BL18
A1S_0359	A1S_0182	A1S_1109	A1S_0112	A1S_0112	A1S_0383	AGQ12454.1	AGQ12785.1	AGQ12832.1	AGQ13794.1	AGQ14184.1	AGQ14293.1	AGQ13106.1	AGQ14295.1	AGQ12523.1	AGQ13454.1	AGQ12523.1	AGQ12659.1
A1S_0359	A1S_1264	A1S_1517	A1S_0112	A1S_0112	A1S_0383	AGQ12454.1	AGQ12785.1	AGQ12832.1	AGQ13795.1	AGQ14184.1	AGQ14293.1	AGQ13106.1	bla-oxa-66	AGQ12523.1	AGQ13794.1	AGQ12523.1	AGQ12659.1
A1S_0359	A1S_1264		A1S_0112	A1S_0112	A1S_0383	AGQ12454.1	AGQ12785.1	AGQ14475.1		AGQ14185.1	AGQ14294.1	AGQ13106.1		AGQ14774.1	AGQ14993.1	AGQ13383.1	AGQ12756.1
A1S_0359	A1S_3893		A1S_0112	A1S_0112	A1S_0383	AGQ12454.1	AGQ12785.1	psd		AGQ14185.1	AGQ14294.1	AGQ13106.1		AGQ14774.1	AGQ14993.1	AGQ15088.1	AGQ12756.1
A1S_0359			A1S_0112	A1S_0112	A1S_0383	AGQ12454.1	AGQ12785.1			AGQ14185.1	AGQ14295.1	AGQ13106.1		AGQ14777.1	AGQ14995.1	AGQ15088.1	AGQ12756.1
A1S_0359			A1S_0530	A1S_0530	A1S_0988	AGQ12454.1	AGQ12785.1			AGQ14186.1	AGQ14295.1	AGQ14116.1		AGQ14777.1	AGQ14995.1	AGQ15089.1	AGQ12756.1
A1S_0359			A1S_0530	A1S_0530	A1S_1708	AGQ12454.1	AGQ12785.1			AGQ14186.1	AGQ14295.1	AGQ14116.1		AGQ14777.1	AGQ14996.1	AGQ15089.1	AGQ13002.1
A1S_0359			A1S_0530	A1S_0530	A1S_1708	AGQ12455.1	AGQ12785.1			AGQ14475.1	bla-oxa-66	AGQ14116.1		AGQ14777.1	AGQ14996.1	AGQ15090.1	AGQ13002.1
A1S_0359			A1S_0530	A1S_0530	A1S_1708	AGQ12455.1	AGQ12785.1					AGQ14116.1		AGQ14777.1	AGQ14996.1	AGQ15090.1	AGQ13002.1
A1S_0359			A1S_1408	A1S_0873	A1S_2194	AGQ12673.1	AGQ12785.1					AGQ14116.1		AGQ14778.1	AGQ14996.1	AGQ15090.1	AGQ13002.1
A1S_0857			A1S_1408	A1S_1709	A1S_2194	AGQ12673.1	AGQ13227.1					AGQ14318.1		AGQ14778.1	AGQ14996.1	AGQ15090.1	AGQ13002.1
A1S_0857			A1S_1408	A1S_1709	A1S_2194	AGQ16025.1	AGQ13227.1					AGQ14318.1		AGQ14778.1	AGQ14996.1	AGQ15090.1	AGQ15311.1
A1S_0857			A1S_1408	A1S_1709	A1S_2194	AGQ16025.1	AGQ13227.1					AGQ14318.1		AGQ14778.1	AGQ14996.1	AGQ15090.1	AGQ15311.1
A1S_0857			A1S_1707	A1S_1709	A1S_2269	anmK	AGQ13227.1					AGQ14318.1		AGQ15478.1	AGQ14996.1	AGQ15090.1	AGQ15311.1
A1S_0857			A1S_1707	A1S_1709	A1S_2269	anmK	AGQ13227.1					AGQ14321.1		AGQ15478.1	AGQ15908.1	AGQ15090.1	AGQ15311.1
A1S_0857			A1S_1708	A1S_1876	A1S_2269	mpl	AGQ13227.1					AGQ14321.1		AGQ15478.1	Rph	AGQ15241.1	AGQ15311.1
A1S_0857			A1S_1708	A1S_1876	A1S_2270	mpl	AGQ13227.1					AGQ14321.1		FabG	cysS	AGQ16091.1	AGQ15311.1
A1S_0857			A1S_1708	A1S_1876	A1S_2270	mpl	AGQ13227.1					AGQ14321.1		FabG	rpiA	AGQ16091.1	AGQ15311.1
A1S_0857			A1S_1708	A1S_1876	A1S_2270	nadC	AGQ13227.1					AGQ14321.1		FabG		AGQ16092.1	AGQ15311.1
A1S_0857			A1S_1708	A1S_1876	A1S_2270	nadC	AGQ13227.1					AGQ14321.1		FabG		AGQ16092.1	AGQ15311.1
A1S_0982			A1S_1708	A1S_1876	A1S_2270	nagZ	AGQ13448.1					AGQ14321.1				macB	AGQ15311.1
A1S_0982			A1S_1708	A1S_1876	A1S_2270	nagZ	AGQ13448.1					AGQ14321.1				macB	AGQ15313.1
A1S_0982			A1S_1708	A1S_1876	A1S_2270	nagZ	AGQ13448.1					AGQ14322.1					AGQ15313.1
A1S_0982			A1S_1708	A1S_1876	A1S_2270	nagZ	AGQ13448.1					AGQ14322.1					AGQ15747.1
A1S_0982			A1S_1708	A1S_1876	A1S_2270		AGQ13448.1					AGQ14322.1					AGQ15747.1
A1S_0982			A1S_1709	A1S_1877	A1S_2270		AGQ13448.1					AGQ14322.1					AGQ15747.1
A1S_0982			A1S_1709	A1S_1877	A1S_2271		AGQ13448.1					AGQ14322.1					dprA
A1S_0982			A1S_1709	A1S_1877	A1S_2271		AGQ13448.1					AGQ14322.1					dprA
A1S_0982			A1S_1709	A1S_1877	A1S_2271		AGQ13448.1					AGQ14322.1					dprA
A1S_1128			A1S_1709	A1S_1878	A1S_2273		AGQ13448.1					AGQ14322.1					dprA
A1S_1128			A1S_1709	A1S_1878	A1S_2273		AGQ13678.1					AGQ14323.1					dprA
A1S_1128			A1S_1710	A1S_1878	A1S_2273		AGQ13678.1					AGQ14323.1					epsF_1
A1S_1128			A1S_1710	A1S_1878	A1S_2662		AGQ13678.1					AGQ14323.1					epsF_1
A1S_1128			A1S_2270	A1S_1879	A1S_2662		AGQ13678.1					gcd					epsF_1
A1S_1128			A1S_2270	A1S_1879	A1S_2662		AGQ13678.1					gcd					epsF_1
A1S_1128			A1S_2426	A1S_1879	A1S_2662		AGQ13678.1					gcd					lolD
A1S_1131			A1S_2426	A1S_1879	A1S_2864		AGQ13678.1					pqqD					lolD
A1S_1131			A1S_2864	A1S_2662	A1S_2864		AGQ13681.1					pqqD					ribB-2
A1S_1131			A1S_2864	A1S_2662	A1S_2864		AGQ13681.1					pqqD					ribB-2
A1S_1131			A1S_2864	A1S_2662	A1S_2864		AGQ13681.1					pqqD					ribB-2
A1S_1131			A1S_2864	A1S_2662	A1S_2864		AGQ13681.1					pqqD					serB
A1S_1131			A1S_2864	A1S_2924	A1S_3252		AGQ13681.1					pqqD					serB
A1S_1131			A1S_2864	A1S_2924			AGQ13681.1					pqqE
A1S_1570			A1S_2864	A1S_2924			AGQ13681.1					pqqE
A1S_1570			A1S_2924	A1S_2924			AGQ13811.1					pqqE
A1S_1570			A1S_2924	A1S_2951			AGQ13811.1					pqqE
A1S_1570			A1S_2924				AGQ13811.1					pqqE
A1S_1570			A1S_2924				AGQ13811.1					pqqE
A1S_1570							AGQ13811.1					pqqE
A1S_1570							AGQ13811.1					pqqE
A1S_1570							AGQ13811.1
A1S_1570							AGQ13811.1
A1S_1620							AGQ13811.1
A1S_1620							AGQ14050.1
A1S_1620							AGQ14050.1
A1S_1620							AGQ14050.1
A1S_1620							AGQ14050.1
A1S_1620							AGQ14050.1
A1S_1620							AGQ14050.1
A1S_1620							AGQ14050.1
A1S_1620							AGQ14050.1
A1S_1943							AGQ14050.1
A1S_1943							AGQ14050.1
A1S_1943							AGQ14473.1
A1S_1943							AGQ14473.1
A1S_1943							AGQ14473.1
A1S_1943							AGQ14473.1
A1S_1943							AGQ14473.1
A1S_1943							AGQ14473.1
A1S_1943							AGQ14473.1
A1S_1943							AGQ14473.1
A1S_2408							AGQ14473.1
A1S_2408							AGQ14473.1
A1S_2408							AGQ14503.1
A1S_2408							AGQ14503.1
A1S_2408							AGQ14503.1
A1S_2776							AGQ14503.1
A1S_2776							AGQ14503.1
A1S_2776							AGQ14503.1
A1S_2776							AGQ14503.1
A1S_2776							AGQ14503.1
A1S_2776							AGQ14503.1
A1S_2872							AGQ15478.1
A1S_2872							AGQ15478.1
A1S_2872							AGQ15478.1
A1S_2872							AGQ15478.1
A1S_2872							AGQ15478.1
A1S_2872							AGQ15478.1
							AGQ15478.1
							AGQ15576.1
							AGQ15576.1
							AGQ15576.1
							AGQ15576.1
							AGQ15576.1
							AGQ15576.1
							AGQ15576.1

### Sheet: All-Gene-List
All-gene-list
A1S_0359
A1S_0857
A1S_0982
A1S_1128
A1S_1131
A1S_1570
A1S_1620
A1S_1943
A1S_2408
A1S_2776
A1S_2872
A1S_0182
A1S_1264
A1S_3893
A1S_1109
A1S_1517
A1S_0112
A1S_0530
A1S_1408
A1S_1707
A1S_1708
A1S_1709
A1S_1710
A1S_2270
A1S_2426
A1S_2864
A1S_2924
A1S_0873
A1S_1876
A1S_1877
A1S_1878
A1S_1879
A1S_2662
A1S_2951
A1S_0383
A1S_0988
A1S_2194
A1S_2269
A1S_2271
A1S_2273
A1S_3252
AGQ12454.1
AGQ12455.1
AGQ12673.1
AGQ16025.1
anmK
mpl
nadC
nagZ
AGQ12785.1
AGQ13227.1
AGQ13448.1
AGQ13678.1
AGQ13681.1
AGQ13811.1
AGQ14050.1
AGQ14473.1
AGQ14503.1
AGQ15478.1
AGQ12832.1
AGQ14475.1
psd
AGQ13794.1
AGQ13795.1
AGQ14184.1
AGQ14185.1
AGQ14186.1
AGQ14293.1
AGQ14294.1
AGQ14295.1
bla-oxa-66
AGQ13106.1
AGQ14116.1
AGQ14318.1
AGQ14321.1
AGQ14322.1
AGQ14323.1
gcd
pqqD
pqqE
AGQ12523.1
AGQ14774.1
AGQ14777.1
AGQ14778.1
FabG
AGQ13454.1
AGQ14993.1
AGQ14995.1
AGQ14996.1
AGQ15908.1
Rph
cysS
rpiA
AGQ13383.1
AGQ15088.1
AGQ15089.1
AGQ15090.1
AGQ15241.1
AGQ16091.1
AGQ16092.1
macB
AGQ12659.1
AGQ12756.1
AGQ13002.1
AGQ15311.1
AGQ15313.1
AGQ15747.1
dprA
epsF_1
lolD
ribB-2
serB

### Sheet: Unique Values
A1S_0359 - Putative beta-lactamase	A1S_1264 - Putative class A beta-lactamase	A1S_1517 - Beta-lactamase OXA-95	A1S_1708 - Beta-lactamase-like protein	A1S_1876 - Putative metallo-beta lactamase	A1S_2270 - Metal-dependent Hydrolase of the beta-lactamase superfamily III.	AGQ12454.1 - Negative regulator of beta-lactamase expression	AGQ12785.1 - Beta-lactamase class C and other penicillin binding protein	AGQ12832.1 - Putative Zn-dependent hydrolases of the beta-lactamase fold protein	AGQ12832.1 - Putative Zn-dependent hydrolases of the beta-lactamase fold protein	AGQ13795.1 - Beta-lactamase class A; COG:COG2367	AGQ14185.1 - Putative Zn-dependent hydrolases of the beta-lactamase fold protei	AGQ14295.1 - Beta-lactamase class D	bla-oxa-66 - Beta-lactamase class D	AGQ14777.1 - Beta-lactamase class C and other penicillin binding protein	AGQ14996.1 - Metal-dependent hydrolases of the beta-lactamase superfamily III	AGQ15090.1 - Beta-lactamase class C and other penicillin binding protein	AGQ15311.1 - Putative hydrolase (metallo-beta-lactamase superfamily)
BL1	BL2	BL3	BL4	BL5	BL6	BL7	BL8	BL9	BL10	BL11	BL12	BL13	BL14	BL15	BL16	BL17	BL18
A1S_0359	A1S_0182	A1S_1109	A1S_0112	A1S_0112	A1S_0383	AGQ12454.1	AGQ12785.1	AGQ12832.1	AGQ13794.1	AGQ14184.1	AGQ14293.1	AGQ13106.1	AGQ14295.1	AGQ12523.1	AGQ13454.1	AGQ12523.1	AGQ12659.1
A1S_0857	A1S_1264	A1S_1517	A1S_0530	A1S_0530	A1S_0988	AGQ12455.1	AGQ13227.1	AGQ14475.1	AGQ13795.1	AGQ14185.1	AGQ14294.1	AGQ14116.1	bla-oxa-66	AGQ14774.1	AGQ13794.1	AGQ13383.1	AGQ12756.1
A1S_0982	A1S_3893		A1S_1408	A1S_0873	A1S_1708	AGQ12673.1	AGQ13448.1	psd		AGQ14186.1	AGQ14295.1	AGQ14318.1		AGQ14777.1	AGQ14993.1	AGQ15088.1	AGQ13002.1
A1S_1128			A1S_1707	A1S_1709	A1S_2194	AGQ16025.1	AGQ13678.1			AGQ14475.1	bla-oxa-66	AGQ14321.1		AGQ14778.1	AGQ14995.1	AGQ15089.1	AGQ15311.1
A1S_1131			A1S_1708	A1S_1876	A1S_2269	anmK	AGQ13681.1					AGQ14322.1		AGQ15478.1	AGQ14996.1	AGQ15090.1	AGQ15313.1
A1S_1570			A1S_1709	A1S_1877	A1S_2270	mpl	AGQ13811.1					AGQ14323.1		FabG	AGQ15908.1	AGQ15241.1	AGQ15747.1
A1S_1620			A1S_1710	A1S_1878	A1S_2271	nadC	AGQ14050.1					gcd			Rph	AGQ16091.1	dprA
A1S_1943			A1S_2270	A1S_1879	A1S_2273	nagZ	AGQ14473.1					pqqD			cysS	AGQ16092.1	epsF_1
A1S_2408			A1S_2426	A1S_2662	A1S_2662		AGQ14503.1					pqqE			rpiA	macB	lolD
A1S_2776			A1S_2864	A1S_2924	A1S_2864		AGQ15478.1										ribB-2
A1S_2872			A1S_2924	A1S_2951	A1S_3252		AGQ15576.1										serB

### Sheet: Gene Locations
Gene	Location	Gene-count
A1S_0359	BL1(A1S_0359 - Putative beta-lactamase)	1
A1S_0857	BL1(A1S_0359 - Putative beta-lactamase)	1
A1S_0982	BL1(A1S_0359 - Putative beta-lactamase)	1
A1S_1128	BL1(A1S_0359 - Putative beta-lactamase)	1
A1S_1131	BL1(A1S_0359 - Putative beta-lactamase)	1
A1S_1570	BL1(A1S_0359 - Putative beta-lactamase)	1
A1S_1620	BL1(A1S_0359 - Putative beta-lactamase)	1
A1S_1943	BL1(A1S_0359 - Putative beta-lactamase)	1
A1S_2408	BL1(A1S_0359 - Putative beta-lactamase)	1
A1S_2776	BL1(A1S_0359 - Putative beta-lactamase)	1
A1S_2872	BL1(A1S_0359 - Putative beta-lactamase)	1
A1S_0182	BL2(A1S_1264 - Putative class A beta-lactamase)	1
A1S_1264	BL2(A1S_1264 - Putative class A beta-lactamase)	1
A1S_3893	BL2(A1S_1264 - Putative class A beta-lactamase)	1
A1S_1109	BL3(A1S_1517 - Beta-lactamase OXA-95)	1
A1S_1517	BL3(A1S_1517 - Beta-lactamase OXA-95)	1
A1S_0112	BL4(A1S_1708 - Beta-lactamase-like protein), BL5(A1S_1876 - Putative metallo-beta lactamase)	2
A1S_0530	BL4(A1S_1708 - Beta-lactamase-like protein), BL5(A1S_1876 - Putative metallo-beta lactamase)	2
A1S_1408	BL4(A1S_1708 - Beta-lactamase-like protein)	1
A1S_1707	BL4(A1S_1708 - Beta-lactamase-like protein)	2
A1S_1708	BL4(A1S_1708 - Beta-lactamase-like protein), BL6(A1S_2270 - Metal-dependent Hydrolase of the beta-lactamase superfamily III)	2
A1S_1709	BL4(A1S_1708 - Beta-lactamase-like protein), BL5(A1S_1876 - Putative metallo-beta lactamase)	2
A1S_1710	BL4(A1S_1708 - Beta-lactamase-like protein)	1
A1S_2270	BL4(A1S_1708 - Beta-lactamase-like protein), BL6(A1S_2270 - Metal-dependent Hydrolase of the beta-lactamase superfamily III)	2
A1S_2426	BL4(A1S_1708 - Beta-lactamase-like protein)	1
A1S_2864	BL4(A1S_1708 - Beta-lactamase-like protein), BL6(A1S_2270 - Metal-dependent Hydrolase of the beta-lactamase superfamily III)	2
A1S_2924	BL4(A1S_1708 - Beta-lactamase-like protein), BL5(A1S_1876 - Putative metallo-beta lactamase)	2
A1S_0873	BL5(A1S_1876 - Putative metallo-beta lactamase)	1
A1S_1876	BL5(A1S_1876 - Putative metallo-beta lactamase)	1
A1S_1877	BL5(A1S_1876 - Putative metallo-beta lactamase)	1
A1S_1878	BL5(A1S_1876 - Putative metallo-beta lactamase)	1
A1S_1879	BL5(A1S_1876 - Putative metallo-beta lactamase)	1
A1S_2662	,BL5(A1S_1876 - Putative metallo-beta lactamase), BL6(A1S_2270 - Metal-dependent Hydrolase of the beta-lactamase superfamily III)	2
A1S_2951	BL5(A1S_1876 - Putative metallo-beta lactamase)	1
A1S_0383	BL6(A1S_2270 - Metal-dependent Hydrolase of the beta-lactamase superfamily III)	1
A1S_0988	BL6(A1S_2270 - Metal-dependent Hydrolase of the beta-lactamase superfamily III)	1
A1S_2194	BL6(A1S_2270 - Metal-dependent Hydrolase of the beta-lactamase superfamily III)	1
A1S_2269	BL6(A1S_2270 - Metal-dependent Hydrolase of the beta-lactamase superfamily III)	1
A1S_2271	BL6(A1S_2270 - Metal-dependent Hydrolase of the beta-lactamase superfamily III)	1
A1S_2273	BL6(A1S_2270 - Metal-dependent Hydrolase of the beta-lactamase superfamily III)	1
A1S_3252	BL6(A1S_2270 - Metal-dependent Hydrolase of the beta-lactamase superfamily III)	1
AGQ12454.1	BL7(AGQ12454.1 - Negative regulator of beta-lactamase expression)	1
AGQ12455.1	BL7(AGQ12454.1 - Negative regulator of beta-lactamase expression)	1
AGQ12673.1	BL7(AGQ12454.1 - Negative regulator of beta-lactamase expression)	1
AGQ16025.1	BL7(AGQ12454.1 - Negative regulator of beta-lactamase expression)	1
anmK	BL7(AGQ12454.1 - Negative regulator of beta-lactamase expression)	1
mpl	BL7(AGQ12454.1 - Negative regulator of beta-lactamase expression)	1
nadC	BL7(AGQ12454.1 - Negative regulator of beta-lactamase expression)	1
nagZ	BL7(AGQ12454.1 - Negative regulator of beta-lactamase expression)	1
AGQ12785.1	BL8(AGQ12785.1 - Beta-lactamase class C and other penicillin binding protein)	1
AGQ13227.1	BL8(AGQ12785.1 - Beta-lactamase class C and other penicillin binding protein)	1
AGQ13448.1	BL8(AGQ12785.1 - Beta-lactamase class C and other penicillin binding protein)	1
AGQ13678.1	BL8(AGQ12785.1 - Beta-lactamase class C and other penicillin binding protein)	1
AGQ13681.1	BL8(AGQ12785.1 - Beta-lactamase class C and other penicillin binding protein)	1
AGQ13811.1	BL8(AGQ12785.1 - Beta-lactamase class C and other penicillin binding protein)	1
AGQ14050.1	BL8(AGQ12785.1 - Beta-lactamase class C and other penicillin binding protein)	1
AGQ14473.1	BL8(AGQ12785.1 - Beta-lactamase class C and other penicillin binding protein)	1
AGQ14503.1	BL8(AGQ12785.1 - Beta-lactamase class C and other penicillin binding protein)	1
AGQ15478.1	BL8(AGQ12785.1 - Beta-lactamase class C and other penicillin binding protein), BL15(AGQ14777.1 - Beta-lactamase class C and other penicillin binding protein)	2
AGQ12832.1	BL9(AGQ12832.1 - Putative Zn-dependent hydrolases of the beta-lactamase fold protein)	1
AGQ14475.1	BL9(AGQ12832.1 - Putative Zn-dependent hydrolases of the beta-lactamase fold protein), BL11(AGQ13795.1 - Beta-lactamase class A; COG:COG2367)	2
psd	BL9(BL9(AGQ12832.1 - Putative Zn-dependent hydrolases of the beta-lactamase fold protein))
AGQ13794.1	BL10(AGQ12832.1 - Putative Zn-dependent hydrolases of the beta-lactamase fold protein), BL16(AGQ14996.1 - Metal-dependent hydrolases of the beta-lactamase superfamily III)	2
AGQ13795.1	BL10(AGQ12832.1 - Putative Zn-dependent hydrolases of the beta-lactamase fold protein)	1
AGQ14184.1	BL11(AGQ13795.1 - Beta-lactamase class A; COG:COG2367)	1
AGQ14185.1	BL11(AGQ13795.1 - Beta-lactamase class A; COG:COG2367)	1
AGQ14186.1	BL11(AGQ13795.1 - Beta-lactamase class A; COG:COG2367)	1
AGQ14293.1	BL12(AGQ14185.1 - Putative Zn-dependent hydrolases of the beta-lactamase fold protei)	1
AGQ14294.1	BL12(AGQ14185.1 - Putative Zn-dependent hydrolases of the beta-lactamase fold protei)	1
AGQ14295.1	BL12(AGQ14185.1 - Putative Zn-dependent hydrolases of the beta-lactamase fold protei), BL14(bla-oxa-66 - Beta-lactamase class D)	2
bla-oxa-66	BL12(AGQ14185.1 - Putative Zn-dependent hydrolases of the beta-lactamase fold protei), BL14(bla-oxa-66 - Beta-lactamase class D)	2
AGQ13106.1	BL13(AGQ14295.1 - Beta-lactamase class D)	1
AGQ14116.1	BL13(AGQ14295.1 - Beta-lactamase class D)	1
AGQ14318.1	BL13(AGQ14295.1 - Beta-lactamase class D)	1
AGQ14321.1	BL13(AGQ14295.1 - Beta-lactamase class D)	1
AGQ14322.1	BL13(AGQ14295.1 - Beta-lactamase class D)	1
AGQ14323.1	BL13(AGQ14295.1 - Beta-lactamase class D)	1
gcd	BL13(AGQ14295.1 - Beta-lactamase class D)	1
pqqD	BL13(AGQ14295.1 - Beta-lactamase class D)	1
pqqE	BL13(AGQ14295.1 - Beta-lactamase class D)	1
AGQ12523.1	BL15(AGQ14777.1 - Beta-lactamase class C and other penicillin binding protein), BL17(AGQ15090.1 - Beta-lactamase class C and other penicillin binding protein)	2
AGQ14774.1	BL15(AGQ14777.1 - Beta-lactamase class C and other penicillin binding protein)	1
AGQ14777.1	BL15(AGQ14777.1 - Beta-lactamase class C and other penicillin binding protein)	1
AGQ14778.1	BL15(AGQ14777.1 - Beta-lactamase class C and other penicillin binding protein)	1
FabG	BL15(AGQ14777.1 - Beta-lactamase class C and other penicillin binding protein)	1
AGQ13454.1	BL16(AGQ14996.1 - Metal-dependent hydrolases of the beta-lactamase superfamily III)	1
AGQ14993.1	BL16(AGQ14996.1 - Metal-dependent hydrolases of the beta-lactamase superfamily III)	1
AGQ14995.1	BL16(AGQ14996.1 - Metal-dependent hydrolases of the beta-lactamase superfamily III)	1
AGQ14996.1	BL16(AGQ14996.1 - Metal-dependent hydrolases of the beta-lactamase superfamily III)	1
AGQ15908.1	BL16(AGQ14996.1 - Metal-dependent hydrolases of the beta-lactamase superfamily III)	1
Rph	BL16(AGQ14996.1 - Metal-dependent hydrolases of the beta-lactamase superfamily III)	1
cysS	BL16(AGQ14996.1 - Metal-dependent hydrolases of the beta-lactamase superfamily III)	1
rpiA	BL16(AGQ14996.1 - Metal-dependent hydrolases of the beta-lactamase superfamily III)	1
AGQ13383.1	BL17(AGQ15090.1 - Beta-lactamase class C and other penicillin binding protein)	1
AGQ15088.1	BL17(AGQ15090.1 - Beta-lactamase class C and other penicillin binding protein)	1
AGQ15089.1	BL17(AGQ15090.1 - Beta-lactamase class C and other penicillin binding protein)	1
AGQ15090.1	BL17(AGQ15090.1 - Beta-lactamase class C and other penicillin binding protein)	1
AGQ15241.1	BL17(AGQ15090.1 - Beta-lactamase class C and other penicillin binding protein)	1
AGQ16091.1	BL17(AGQ15090.1 - Beta-lactamase class C and other penicillin binding protein)	1
AGQ16092.1	BL17(AGQ15090.1 - Beta-lactamase class C and other penicillin binding protein)	1
macB	BL17(AGQ15090.1 - Beta-lactamase class C and other penicillin binding protein)	1
AGQ12659.1	BL18(AGQ15311.1 - Putative hydrolase (metallo-beta-lactamase superfamily))	1
AGQ12756.1	BL18(AGQ15311.1 - Putative hydrolase (metallo-beta-lactamase superfamily))	1
AGQ13002.1	BL18(AGQ15311.1 - Putative hydrolase (metallo-beta-lactamase superfamily))	1
AGQ15311.1	BL18(AGQ15311.1 - Putative hydrolase (metallo-beta-lactamase superfamily))	1
AGQ15313.1	BL18(AGQ15311.1 - Putative hydrolase (metallo-beta-lactamase superfamily))	1
AGQ15747.1	BL18(AGQ15311.1 - Putative hydrolase (metallo-beta-lactamase superfamily))	1
dprA	BL18(AGQ15311.1 - Putative hydrolase (metallo-beta-lactamase superfamily))	1
epsF_1	BL18(AGQ15311.1 - Putative hydrolase (metallo-beta-lactamase superfamily))	1
lolD	BL18(AGQ15311.1 - Putative hydrolase (metallo-beta-lactamase superfamily))	1
ribB-2	BL18(AGQ15311.1 - Putative hydrolase (metallo-beta-lactamase superfamily))	1
serB	BL18(AGQ15311.1 - Putative hydrolase (metallo-beta-lactamase superfamily))	1
